# If this title is funny, will you cite me? Citation impacts of humour and other features of article titles in ecology and evolution

**DOI:** 10.1101/2022.03.18.484880

**Authors:** Stephen B. Heard, Chloe A. Cull, Easton R. White

## Abstract

Titles of scientific papers pay a key role in their discovery, and “good” titles engage and recruit readers. A particularly interesting aspect of title construction is the use of humour, but little is known about whether funny titles boost or limit readership and citation of papers. We used a panel of volunteer scorers to assess title humour for 2,439 papers in ecology and evolution, and measured associations between humour scores and subsequent citation (both self-citation and citation by others). Papers with funnier titles were cited less often, but this appears to result from a confound with paper importance. Self-citation data suggest that authors give funnier titles to papers they consider less important. After correction for this confound, papers with funny titles have significantly *higher* citation rates, suggesting that humour recruits readers. We also examined associations between citation rates and several other features of titles. Inclusion of acronyms and taxonomic names was associated with lower citation rates, while assertive-statement phrasing and presence of colons, question marks, and political regions were associated with somewhat higher citation rates. Title length had no effect on citation. Our results suggest that scientists can use creativity with titles without having their work condemned to obscurity.
