## Supplemental Table 4 for "If this title is funny, will you cite me? Citation impacts of humour and other features of article titles in ecology and evolution"

Supplemental Materials for Heard, Cull, & White: If this title is funny, will you cite me? Citation impacts of humour and other features of article titles in ecology and evolution
	ScorerA	ScorerB	ScorerC	ScorerD	ScorerE	ScorerF	ScorerG	ScorerH	ScorerI	ScorerJ
ScorerA	1	0.285329897	0.529255141	0.472535845	0.427816539	0.553914944	0.305780651	0.458655158	0.232401247	0.490701769
ScorerB	0.285329897	1	0.311208041	0.361691936	0.264740618	0.314229646	0.168236807	0.287779053	0.179510121	0.336981679
ScorerC	0.529255141	0.311208041	1	0.403405529	0.519778227	0.610927146	0.323670649	0.45862603	0.195002519	0.648496845
ScorerD	0.472535845	0.361691936	0.403405529	1	0.308650108	0.426385342	0.256177034	0.457828351	0.187572091	0.41312917
ScorerE	0.427816539	0.264740618	0.519778227	0.308650108	1	0.593852728	0.308273096	0.4825021	0.379284908	0.659730649
ScorerF	0.553914944	0.314229646	0.610927146	0.426385342	0.593852728	1	0.390765886	0.547291221	0.356805025	0.637402516
ScorerG	0.305780651	0.168236807	0.323670649	0.256177034	0.308273096	0.390765886	1	0.33159026	0.181556217	0.360885939
ScorerH	0.458655158	0.287779053	0.45862603	0.457828351	0.4825021	0.547291221	0.33159026	1	0.352752354	0.57720389
ScorerI	0.232401247	0.179510121	0.195002519	0.187572091	0.379284908	0.356805025	0.181556217	0.352752354	1	0.336039351
ScorerJ	0.490701769	0.336981679	0.648496845	0.41312917	0.659730649	0.637402516	0.360885939	0.57720389	0.336039351	1
